# Life-history diversity in lakes is associated with ecosystem size

**DOI:** 10.1101/2022.06.01.494213

**Authors:** Andrew L. Rypel

## Abstract

In this study, I inspect how ecosystem size drives fish life-history strategies in north temperate lakes. Species were classified as equilibrium, periodic, or opportunistic strategists according to Winemiller and Rose (1992), and species-area curves assembled and compared among strategy types. The smallest lakes were often dominated by only one species, usually an opportunistic strategist. Overall, species richness rose with ecosystem size, but larger ecosystems tended to be dominated by more periodic and equilibrium strategists. Richness of periodic species increased with ecosystem size at a faster rate compared to opportunistic species. Similarly, life-history niche space increased with ecosystem size in accord with species-area relationships, but showed saturation behavior (i.e., life-history niche space became increasingly ‘packed’ in large lakes). As predicted by theory, relative abundances of opportunistic strategists were extremely variable over space and time, whereas abundances of equilibrium and periodic strategists were more stable. Integration of species-area relationships with life-history theory provides insights into community assembly at multiple scales, and has broad conservation applications.
