## Supplementary Dataset 1 for "Life-history diversity in lakes is associated with ecosystem size"

### Sheet: life_history_classes
common_name	scientific_name	age_maturity	mean_clutch_size	ovum_diameter_mm	parental_care_score	juvenile_survivorship	pc1	pc22	strategy
banded killifish	Fundulus diaphanus	1	50	2	1	0.778151	-1.69631	-0.781892	Opportunistic
bluegill pumpkinseed hybrid	Lepomis macrochirus x Lepomis gibbosus	1.75	13223.5	1.125	3	0.929419	-0.32595	-0.0591753	Opportunistic
bigmouth buffalo	Ictiobus cyprinellus	3.5	400000	1.5	0	0.39794	1.55718	-0.293918	Periodic
black bullhead	Ictalurus melas	3	3069	3	4	1.30103	-0.708672	1.14056	Equilibrium
blackchin shiner	Notropis heterodon	1	15000	0.75	1	0.544068	-0.164258	-1.20116	Opportunistic
black crappie	Pomoxis nigromaculatus	2	37795	0.93	3	0.887617	0.0437439	-0.0086673	Periodic
blacknose shiner	Notropis heterolepis	1	850	0.8	1	0.556303	-0.811971	-1.17724	Opportunistic
blackstripe topminnow	Fundulus notatus	1	170	1.3	3	0.963788	-1.64962	-0.453854	Opportunistic
bluegill sunfish	Lepomis macrochirus	2	19225	1.2	3	0.944483	-0.172892	0.0926351	Equilibrium
bluntnose minnow	Pimephales notatus	2	297	1.25	3	0.954243	-1.10398	0.11318	Equilibrium
bowfin	Amia calva	5	43253	2.6	4	1.25527	0.341134	1.64179	Equilibrium
brassy minnow	Hybognathus hankinsoni	2	1750	0.7	1	0.531479	-0.211544	-0.637413	Opportunistic
brook silverside	Labidesthes sicculus	0.5	785	0.8	0	0.255273	-0.764436	-2.12528	Opportunistic
brook stickleback	Culaea inconstans	0.5	182	1	5	1.07918	-2.06373	-0.664036	Opportunistic
brown bullhead	Ictalurus nebulosus	2.5	5075	3	4	1.30103	-0.733313	0.94771	Equilibrium
burbot	Lota lota	3	628808	1.51	0	0.399674	1.53533	-0.460955	Periodic
channel catfish	Ictalurus punctatus	4	7977	3.75	3	1.27875	-0.244895	1.42194	Equilibrium
cisco	Coregonus artedii	3	4616	1.95	0	0.469822	0.367714	-0.332809	Periodic
common carp	Cyprinus carpio	2	1122000	1.5	0	0.39794	1.37302	-0.879105	Periodic
common shiner	Luxilus cornutus	2	4000	1.3	1	0.662758	-0.184974	-0.405408	Opportunistic
creek chub	Semotilus atromaculatus	3	3886	1.75	3	1.04139	-0.348509	0.680249	Equilibrium
emerald shiner	Notropis atherinoides	1	2500	0.9	0	0.278754	-0.244736	-1.66995	Opportunistic
fantail darter	Etheostoma fleballare	1	76	2.45	3	1.13988	-2.03464	-0.141168	Opportunistic
fathead minnow	Pimephales promelas	1	355	1.3	3	0.963788	-1.48781	-0.454426	Opportunistic
finescale dace	Chrosomus neogaeus	1	5000	1.1	1	0.623249	-0.500615	-1.05998	Opportunistic
freshwater drum	Aplodinotus grunniens	4	275000	1.42	0	0.383815	1.59825	-0.166805	Periodic
golden redhorse	Moxostoma erythrurum	4	16689	2.35	1	0.826075	0.455148	0.619141	Periodic
golden shiner	Notemigonus crysoleucas	1.5	101000	1.25	1	0.653213	0.353647	-0.687614	Periodic
grass pickerel	Esox americanus	2	1850	2	1	0.778151	-0.491998	-0.200309	Opportunistic
greater redhorse	Moxostoma valenciennesi	6	52000	2	1	0.778151	1.10448	1.01827	Periodic
green sunfish bluegill hybrid	Lepomis cyanellus x Lepomis macrochirus	1.25	19611	1.125	3	0.929419	-0.442774	-0.348702	Opportunistic
green sunfish pumpkinseed hybrid	Lepomis cyanellus Lepomis gibbosus	1.25	21256	1.03	3	0.909556	-0.401431	-0.383966	Opportunistic
green sunfish	Lepomis cyanellus	1	32000	1.2	3	0.944483	-0.472215	-0.492145	Opportunistic
hornyhead chub	Nocomis biguttata	2	592	1.7	3	1.03342	-1.04609	0.252966	Equilibrium
Iowa darter	Etheostoma exile	1	189	1.1	1	0.623249	-1.22228	-1.05743	Opportunistic
Johnny darter	Etheostoma nigrum	1	115	1.5	3	1	-1.77823	-0.389377	Opportunistic
lake trout	Salvelinus namaycush	7	5000	5.5	1	1.11394	0.324905	1.80763	Equilibrium
lake whitefish	Coregonus clupeaformis	2	67892	2.5	0	0.544068	0.580662	-0.617954	Periodic
largemouth bass	Micropterus salmoides	2	25544	1.67	4	1.12548	-0.324962	0.413175	Equilibrium
logperch	Percina caprodes	2	369	1.31	1	0.664642	-0.712573	-0.400213	Opportunistic
longnose gar	Lepisosteus osseus	6	27830	2.65	1	0.863323	0.865475	1.1697	Periodic
mimic shiner	Notropis volucellus	1	367	0.925	1	0.585461	-1.03156	-1.12491	Opportunistic
mottled sculpin	Cottus bairdii	2	328	1.9	3	1.06446	-1.21292	0.308424	Equilibrium
central mudminnow	Umbra limi	1.5	628	1.6	3	1.01703	-1.19879	-0.0389001	Opportunistic
muskellunge	Esox masqinongy	4	125260	2.92	0	0.593286	1.17616	0.205027	Periodic
tiger muskellunge	Esox lucius x Esox masqinongy	3.5	78630	2.86	0.5	0.762679	0.765406	0.353731	Periodic
nine-spine stickleback	Pungitius pungitius	1	25	2.1	4	1.19033	-2.33409	-0.0509102	Opportunistic
northern hogsucker	Hypentelium nigricans	2	30000	1.5	1	0.69897	0.216631	-0.342804	Periodic
northern pike	Esox lucius	3	32000	2.8	1	0.880814	0.307234	0.394031	Periodic
northern redbelly dace	Chrosomus eos	1	410	1	1	0.60206	-1.02687	-1.09558	Opportunistic
pearl dace	Margariscus margarita	1	5000	1.1	1	0.623249	-0.500615	-1.05998	Opportunistic
pumpkinseed	Lepomis gibbosus	1.5	7222	1.05	3	0.913814	-0.53768	-0.223726	Opportunistic
quillback	Carpiodes cyprinus	2	39507	1.4	0	0.380211	0.655624	-0.907915	Periodic
rainbow smelt	Osmerus mordax	2	20570	0.95	1	0.591065	0.261407	-0.533737	Periodic
rock bass	Ambloplites rupestris	3	4981	3.07	3	1.21165	-0.495779	0.98179	Equilibrium
rosyface shiner	Notropis rubellus	1	966	1.2	1	0.643453	-0.887188	-1.0229	Opportunistic
shorthead redhorse	Moxostoma macrolepidotum	3	20325	1.7	1	0.732394	0.3832	0.131359	Periodic
shovelnose sturgeon	Scaphirhynchus platorynchus	7	25000	2.55	0	0.550228	1.34894	0.807378	Periodic
silver redhorse	Moxostoma anisurum	5	25625	4	1	1	0.528533	1.18981	Periodic
slimy sculpin	Cottus cognatus	2	1400	2.45	4	1.23679	-1.0977	0.612696	Equilibrium
smallmouth bass	Micropterus dolomieui	3	7708	2	4	1.17609	-0.357245	0.918425	Equilibrium
brook trout lake trout hybrid	Salvelinus namaycush	4.5	3105	5.15	1	1.08991	-0.132179	1.22537	Equilibrium
spotfin shiner	Cyprinella spiloptera	1	56	1.35	1	0.672098	-1.54592	-0.969924	Opportunistic
trout perch	Percopsis omiscomaycus	2	349	1.6	1	0.716003	-0.785783	-0.309148	Opportunistic
walleye	Stizostedion vitreum	5	82700	1.75	1	0.740363	1.09517	0.72877	Periodic
white bass	Morone chrysops	2	527850	0.8	1	0.556303	1.01871	-0.597871	Periodic
white crappie	Pomoxis annularis	2	39922	0.89	3	0.878522	0.0666183	-0.0248288	Periodic
white sucker	Catostomus commersoni	6	60325	3.25	1	0.929419	0.957754	1.28623	Periodic
yellow bass	Morone mississippiensis	3	27500	0.8	0	0.255273	1.01608	-0.71442	Periodic
yellow bullhead	Ameiurus natalis	3	2961	3	4	1.30103	-0.716575	1.14058	Equilibrium
yellow perch	Perca flavescens	3	43680	1.3	1	0.662758	0.634646	0.00735543	Periodic
