## Supplementary Dataset 3 for "Life-history diversity in lakes is associated with ecosystem size"

### Sheet: Sheet1
lake	fish_species_richness	lake_area_ha	lake_volume_m3	convex_hull_area	periodic_convex_hull_area	equilibrium_convex_hull_area	opportunistic_convex_hull_area	%_hull_periodic	%_hull_equilibrium	%_hull_opportunistic
Allequash	40	164.2	4761800	8943	2390	1085	2534	26.7248	12.1324	28.335
Big Muskelunge	35	363.4	27255000	8334	2299	1122	2048	27.5858	13.4629	24.574
Crystal Bog	1	0.6	10200	19.72	0	0	19.72	0	0	100
Crystal	26	37.5	3900000	6856	1245	1750	1244	18.1593	25.5251	18.1447
Fish	30	80.4	5306400	10069	2290	701	3197	22.7431	6.96196	31.7509
Lake Monona	42	1359.8	1.11504e+08	11172	3301	880	2966	29.5471	7.87683	26.5485
Mendota	45	3961.2	507033600	11095	3231	1337	3030	29.1212	12.0505	27.3096
Sparkling	31	63.7	6943300	8459	2304	873	2221	27.2373	10.3204	26.2561
Trout Bog	3	1	56000	822.31	0	240	27	0	29.1861	3.28343
Trout	44	1565.1	228504600	9597	2661	2053	2431	27.7274	21.3921	25.3308
Wingra	33	136.2	3.6774e+06	10378	2844	1775	2749	27.4041	17.1035	26.4887
Apeekwa	10	76.1	867540	4176	417	79	500	9.98563	1.89176	11.9732
Aurora	8	38	250800	3640	250	25	818	6.86813	0.686813	22.4725
Blueberry	4	4.9	128870	609	24	36	0	3.94089	5.91133	0
Camp Two	3	5.7	61560	1327	130	0	128	9.79653	0	9.64582
Gateway	6	3.2	34880	6377	133	27	1192	2.08562	0.423397	18.6922
Grassy	10	42.9	274560	6339	667	126	1193	10.5222	1.9877	18.82
Johnson	12	9.7	149380	4005	828	635	68	20.6742	15.8552	1.69788
Landing	6	89	1530800	2715	155	193	63	5.70902	7.10866	2.32044
Little Rice	5	23.9	210320	1903	423	179	0	22.2281	9.4062	0
Maple	7	19	380000	2661	423	118	27	15.8963	4.43442	1.01466
Mill	8	53	524700	3819	627	129	77	16.4179	3.37785	2.01623
Mystery	11	9.3	109740	4864	180	27	590	3.70066	0.555099	12.1299
Nixon	8	44.5	640800	2079	549	130	0	26.4069	6.25301	0
Spruce	3	6.1	131760	976	206	27	0	21.1066	2.76639	0
Whitney	8	89.8	1463740	3182	190	80	27	5.97109	2.51414	0.848523
Whynot	4	3.2	133760	824	0	199	27	0	24.1505	3.2767
33-6	2	2.4	39360	274	27	0	27	9.85401	0	9.85401
33-13	1	2.8	44240	27	0	0	27	0	0	100
Benedict	6	10.5	225750	1603	261	27	111	16.282	1.68434	6.92452
Black Tern	2	0.4	2580	137	0	0	137	0	0	100
Bug	4	7.7	112574	1153	27	0	309	2.34172	0	26.7997
Himley	7	60.3	1192734	2991	317	161	27	10.5985	5.38282	0.902708
Richardson	9	19	294120	2461	373	159	27	15.1564	6.46079	1.09711
Shoe	6	68.4	617652	2917	598	27	27	20.5005	0.925609	0.925609
Weber	3	4.4	75680	868	102	27	0	11.7512	3.1106	0
6-7	1	2	17200	27	0	0	27	0	0	100
8-9	3	0.8	10320	743	0	0	743	0	0	100
23-12	3	6.1	157380	200	27	80	0	13.5	40	0
25-14	4	1.6	22016	1344	0	27	400	0	2.00893	29.7619
