## Supplementary Dataset 2 for "Life-history diversity in lakes is associated with ecosystem size"

### Sheet: Soft_Class_by_Lake
lake	common_name	strategy	euclidean_distance	strategy_affiliation _%
6-7	central mudminnow	Opportunistic	1.71321	17.9635
8-9	central mudminnow	Opportunistic	1.71321	17.9635
8-9	northern redbelly dace	Opportunistic	0.758441	63.6823
8-9	brook stickleback	Opportunistic	1.24365	40.4481
23-12	largemouth bass	Equilibrium	4.4995	6.84851
23-12	bluegill sunfish	Equilibrium	4.83031	0.0001
23-12	yellow perch	Periodic	2.95122	16.6831
25-14	black bullhead	Equilibrium	3.73472	22.6816
25-14	central mudminnow	Opportunistic	1.71321	17.9635
25-14	northern redbelly dace	Opportunistic	0.758441	63.6823
25-14	finescale dace	Opportunistic	1.15183	44.845
33-13	central mudminnow	Opportunistic	1.71321	17.9635
33-6	central mudminnow	Opportunistic	1.71321	17.9635
33-6	yellow perch	Periodic	2.95122	16.6831
Apeekwa	black bullhead	Equilibrium	3.73472	22.6816
Apeekwa	rock bass	Equilibrium	4.00018	17.1857
Apeekwa	bluegill sunfish	Equilibrium	4.83031	0.0001
Apeekwa	central mudminnow	Opportunistic	1.71321	17.9635
Apeekwa	pumpkinseed	Opportunistic	1.75753	15.8411
Apeekwa	iowa darter	Opportunistic	0.710594	65.9735
Apeekwa	northern pike	Periodic	3.2823	7.33634
Apeekwa	golden redhorse	Periodic	3.15912	10.8137
Apeekwa	white sucker	Periodic	2.85299	19.4563
Apeekwa	yellow perch	Periodic	2.95122	16.6831
Aurora	black bullhead	Equilibrium	3.73472	22.6816
Aurora	yellow bullhead	Equilibrium	3.72851	22.8101
Aurora	central mudminnow	Opportunistic	1.71321	17.9635
Aurora	blacknose shiner	Opportunistic	0.835545	59.9902
Aurora	pumpkinseed	Opportunistic	1.75753	15.8411
Aurora	iowa darter	Opportunistic	0.710594	65.9735
Aurora	northern pike	Periodic	3.2823	7.33634
Aurora	golden shiner	Periodic	3.33891	5.73826
Benedict	largemouth bass	Equilibrium	4.4995	6.84851
Benedict	central mudminnow	Opportunistic	1.71321	17.9635
Benedict	pumpkinseed	Opportunistic	1.75753	15.8411
Benedict	northern pike	Periodic	3.2823	7.33634
Benedict	golden shiner	Periodic	3.33891	5.73826
Benedict	yellow perch	Periodic	2.95122	16.6831
Black Tern	central mudminnow	Opportunistic	1.71321	17.9635
Black Tern	brook stickleback	Opportunistic	1.24365	40.4481
Blueberry	yellow bullhead	Equilibrium	3.72851	22.8101
Blueberry	largemouth bass	Equilibrium	4.4995	6.84851
Blueberry	bluegill sunfish	Equilibrium	4.83031	0.0001
Blueberry	yellow perch	Periodic	2.95122	16.6831
Bug	central mudminnow	Opportunistic	1.71321	17.9635
Bug	finescale dace	Opportunistic	1.15183	44.845
Bug	blacknose shiner	Opportunistic	0.835545	59.9902
Bug	golden shiner	Periodic	3.33891	5.73826
Camp Two	central mudminnow	Opportunistic	1.71321	17.9635
Camp Two	pearl dace	Opportunistic	1.15183	44.845
Camp Two	golden shiner	Periodic	3.33891	5.73826
Camp Two	yellow perch	Periodic	2.95122	16.6831
Gateway	brook stickleback	Opportunistic	1.24365	40.4481
Gateway	central mudminnow	Opportunistic	1.71321	17.9635
Gateway	northern redbelly dace	Opportunistic	0.758441	63.6823
Gateway	finescale dace	Opportunistic	1.15183	44.845
Gateway	fathead minnow	Opportunistic	1.28274	38.5766
Gateway	golden shiner	Periodic	3.33891	5.73826
Himley	brown bullhead	Equilibrium	3.83881	20.5265
Himley	bluegill sunfish	Equilibrium	4.83031	0.0001
Himley	pumpkinseed	Opportunistic	1.75753	15.8411
Himley	northern pike	Periodic	3.2823	7.33634
Himley	golden shiner	Periodic	3.33891	5.73826
Himley	white sucker	Periodic	2.85299	19.4563
Himley	yellow perch	Periodic	2.95122	16.6831
Johnson	black bullhead	Equilibrium	3.73472	22.6816
Johnson	largemouth bass	Equilibrium	4.4995	6.84851
Johnson	bluegill sunfish	Equilibrium	4.83031	0.0001
Johnson	rock bass	Equilibrium	4.00018	17.1857
Johnson	slimy sculpin	Equilibrium	3.81448	21.0302
Johnson	central mudminnow	Opportunistic	1.71321	17.9635
Johnson	pumpkinseed	Opportunistic	1.75753	15.8411
Johnson	northern pike	Periodic	3.2823	7.33634
Johnson	golden shiner	Periodic	3.33891	5.73826
Johnson	white sucker	Periodic	2.85299	19.4563
Johnson	black crappie	Periodic	3.54216	0.0001
Johnson	yellow perch	Periodic	2.95122	16.6831
Landing	bluntnose minnow	Equilibrium	4.1968	13.1153
Landing	black bullhead	Equilibrium	3.73472	22.6816
Landing	common shiner	Opportunistic	1.82443	12.6379
Landing	pumpkinseed	Opportunistic	1.75753	15.8411
Landing	white sucker	Periodic	2.85299	19.4563
Landing	black crappie	Periodic	3.54216	0.0001
Little Rice	black bullhead	Equilibrium	3.73472	22.6816
Little Rice	largemouth bass	Equilibrium	4.4995	6.84851
Little Rice	northern pike	Periodic	3.2823	7.33634
Little Rice	white sucker	Periodic	2.85299	19.4563
Little Rice	yellow perch	Periodic	2.95122	16.6831
Maple	yellow bullhead	Equilibrium	3.72851	22.8101
Maple	largemouth bass	Equilibrium	4.4995	6.84851
Maple	bluegill sunfish	Equilibrium	4.83031	0.0001
Maple	pumpkinseed	Opportunistic	1.75753	15.8411
Maple	northern pike	Periodic	3.2823	7.33634
Maple	white sucker	Periodic	2.85299	19.4563
Maple	yellow perch	Periodic	2.95122	16.6831
Mill	bluntnose minnow	Equilibrium	4.1968	13.1153
Mill	black bullhead	Equilibrium	3.73472	22.6816
Mill	central mudminnow	Opportunistic	1.71321	17.9635
Mill	pumpkinseed	Opportunistic	1.75753	15.8411
Mill	northern pike	Periodic	3.2823	7.33634
Mill	golden shiner	Periodic	3.33891	5.73826
Mill	white sucker	Periodic	2.85299	19.4563
Mill	yellow perch	Periodic	2.95122	16.6831
Mystery	black bullhead	Equilibrium	3.73472	22.6816
Mystery	largemouth bass	Equilibrium	4.4995	6.84851
Mystery	bluegill sunfish	Equilibrium	4.83031	0.0001
Mystery	central mudminnow	Opportunistic	1.71321	17.9635
Mystery	northern redbelly dace	Opportunistic	0.758441	63.6823
Mystery	finescale dace	Opportunistic	1.15183	44.845
Mystery	blacknose shiner	Opportunistic	0.835545	59.9902
Mystery	iowa darter	Opportunistic	0.710594	65.9735
Mystery	brook stickleback	Opportunistic	1.24365	40.4481
Mystery	white sucker	Periodic	2.85299	19.4563
Mystery	yellow perch	Periodic	2.95122	16.6831
Nixon	black bullhead	Equilibrium	3.73472	22.6816
Nixon	yellow bullhead	Equilibrium	3.72851	22.8101
Nixon	rock bass	Equilibrium	4.00018	17.1857
Nixon	bluegill sunfish	Equilibrium	4.83031	0.0001
Nixon	northern pike	Periodic	3.2823	7.33634
Nixon	white sucker	Periodic	2.85299	19.4563
Nixon	black crappie	Periodic	3.54216	0.0001
Nixon	yellow perch	Periodic	2.95122	16.6831
Richardson	brown bullhead	Equilibrium	3.83881	20.5265
Richardson	largemouth bass	Equilibrium	4.4995	6.84851
Richardson	bluegill sunfish	Equilibrium	4.83031	0.0001
Richardson	pumpkinseed	Opportunistic	1.75753	15.8411
Richardson	northern pike	Periodic	3.2823	7.33634
Richardson	golden shiner	Periodic	3.33891	5.73826
Richardson	white sucker	Periodic	2.85299	19.4563
Richardson	black crappie	Periodic	3.54216	0.0001
Richardson	yellow perch	Periodic	2.95122	16.6831
Shoe	brown bullhead	Equilibrium	3.83881	20.5265
Shoe	pumpkinseed	Opportunistic	1.75753	15.8411
Shoe	northern pike	Periodic	3.2823	7.33634
Shoe	golden shiner	Periodic	3.33891	5.73826
Shoe	white sucker	Periodic	2.85299	19.4563
Shoe	yellow perch	Periodic	2.95122	16.6831
Spruce	largemouth bass	Equilibrium	4.4995	6.84851
Spruce	white sucker	Periodic	2.85299	19.4563
Spruce	yellow perch	Periodic	2.95122	16.6831
Weber	yellow bullhead	Equilibrium	3.72851	22.8101
Weber	golden shiner	Periodic	3.33891	5.73826
Weber	yellow perch	Periodic	2.95122	16.6831
Whitney	black bullhead	Equilibrium	3.73472	22.6816
Whitney	largemouth bass	Equilibrium	4.4995	6.84851
Whitney	rock bass	Equilibrium	4.00018	17.1857
Whitney	pumpkinseed	Opportunistic	1.75753	15.8411
Whitney	northern pike	Periodic	3.2823	7.33634
Whitney	golden shiner	Periodic	3.33891	5.73826
Whitney	white sucker	Periodic	2.85299	19.4563
Whitney	yellow perch	Periodic	2.95122	16.6831
Whynot	black bullhead	Equilibrium	3.73472	22.6816
Whynot	largemouth bass	Equilibrium	4.4995	6.84851
Whynot	bluegill sunfish	Equilibrium	4.83031	0.0001
Whynot	central mudminnow	Opportunistic	1.71321	17.9635
Grassy	central mudminnow	Opportunistic	1.71321	17.9635
Grassy	pearl dace	Opportunistic	1.15183	44.845
Grassy	northern redbelly dace	Opportunistic	0.758441	63.6823
Grassy	fathead minnow	Opportunistic	1.28274	38.5766
Grassy	blacknose shiner	Opportunistic	0.835545	59.9902
Grassy	brook stickleback	Opportunistic	1.24365	40.4481
Grassy	iowa darter	Opportunistic	0.710594	65.9735
Grassy	black bullhead	Equilibrium	3.73472	22.6816
Grassy	white sucker	Periodic	2.85299	19.4563
Grassy	golden shiner	Periodic	3.33891	5.73826
Grassy	yellow perch	Periodic	2.95122	16.6831
Allequash	brown bullhead	Equilibrium	3.83881	20.5265
Allequash	yellow bullhead	Equilibrium	3.72851	22.8101
Allequash	black bullhead	Equilibrium	3.73472	22.6816
Allequash	rock bass	Equilibrium	4.00018	17.1857
Allequash	slimy sculpin	Equilibrium	3.81448	21.0302
Allequash	smallmouth bass	Equilibrium	4.14834	14.1186
Allequash	creek chub	Equilibrium	4.30508	10.8735
Allequash	hornyhead chub	Equilibrium	4.12228	14.658
Allequash	mottled sculpin	Equilibrium	3.97548	17.6972
Allequash	largemouth bass	Equilibrium	4.4995	6.84851
Allequash	bluntnose minnow	Equilibrium	4.1968	13.1153
Allequash	bluegill sunfish	Equilibrium	4.83031	0.0001
Allequash	rosyface shiner	Opportunistic	0.898135	56.9932
Allequash	mimic shiner	Opportunistic	0.731258	64.984
Allequash	blacknose shiner	Opportunistic	0.835545	59.9902
Allequash	iowa darter	Opportunistic	0.710594	65.9735
Allequash	finescale dace	Opportunistic	1.15183	44.845
Allequash	logperch	Opportunistic	1.51777	27.3221
Allequash	fathead minnow	Opportunistic	1.28274	38.5766
Allequash	pumpkinseed	Opportunistic	1.75753	15.8411
Allequash	grass pickerel	Opportunistic	1.80117	13.7517
Allequash	blackchin shiner	Opportunistic	1.37705	34.0605
Allequash	common shiner	Opportunistic	1.82443	12.6379
Allequash	central mudminnow	Opportunistic	1.71321	17.9635
Allequash	bluegill pumpkinseed hybrid	Opportunistic	2.00941	3.78
Allequash	johnny darter	Opportunistic	1.39012	33.4346
Allequash	brook stickleback	Opportunistic	1.24365	40.4481
Allequash	fantail darter	Opportunistic	1.70447	18.3821
Allequash	muskellunge	Periodic	2.40576	32.0822
Allequash	tiger muskellunge	Periodic	2.82245	20.3186
Allequash	yellow perch	Periodic	2.95122	16.6831
Allequash	burbot	Periodic	2.14015	39.5806
Allequash	walleye	Periodic	2.54933	28.029
Allequash	shorthead redhorse	Periodic	3.19859	9.69964
Allequash	golden redhorse	Periodic	3.15912	10.8137
Allequash	greater redhorse	Periodic	2.61964	26.044
Allequash	northern pike	Periodic	3.2823	7.33634
Allequash	golden shiner	Periodic	3.33891	5.73826
Allequash	black crappie	Periodic	3.54216	0.0001
Allequash	white sucker	Periodic	2.85299	19.4563
Big Muskellunge	yellow bullhead	Equilibrium	3.72851	22.8101
Big Muskellunge	black bullhead	Equilibrium	3.73472	22.6816
Big Muskellunge	rock bass	Equilibrium	4.00018	17.1857
Big Muskellunge	slimy sculpin	Equilibrium	3.81448	21.0302
Big Muskellunge	smallmouth bass	Equilibrium	4.14834	14.1186
Big Muskellunge	hornyhead chub	Equilibrium	4.12228	14.658
Big Muskellunge	mottled sculpin	Equilibrium	3.97548	17.6972
Big Muskellunge	largemouth bass	Equilibrium	4.4995	6.84851
Big Muskellunge	bluntnose minnow	Equilibrium	4.1968	13.1153
Big Muskellunge	bluegill sunfish	Equilibrium	4.83031	0.0001
Big Muskellunge	rosyface shiner	Opportunistic	0.898135	56.9932
Big Muskellunge	mimic shiner	Opportunistic	0.731258	64.984
Big Muskellunge	blacknose shiner	Opportunistic	0.835545	59.9902
Big Muskellunge	iowa darter	Opportunistic	0.710594	65.9735
Big Muskellunge	logperch	Opportunistic	1.51777	27.3221
Big Muskellunge	green sunfish	Opportunistic	1.57184	24.7333
Big Muskellunge	pumpkinseed	Opportunistic	1.75753	15.8411
Big Muskellunge	grass pickerel	Opportunistic	1.80117	13.7517
Big Muskellunge	blackchin shiner	Opportunistic	1.37705	34.0605
Big Muskellunge	common shiner	Opportunistic	1.82443	12.6379
Big Muskellunge	bluegill pumpkinseed hybrid	Opportunistic	2.00941	3.78
Big Muskellunge	johnny darter	Opportunistic	1.39012	33.4346
Big Muskellunge	brook stickleback	Opportunistic	1.24365	40.4481
Big Muskellunge	muskellunge	Periodic	2.40576	32.0822
Big Muskellunge	tiger muskellunge	Periodic	2.82245	20.3186
Big Muskellunge	yellow perch	Periodic	2.95122	16.6831
Big Muskellunge	burbot	Periodic	2.14015	39.5806
Big Muskellunge	walleye	Periodic	2.54933	28.029
Big Muskellunge	shorthead redhorse	Periodic	3.19859	9.69964
Big Muskellunge	golden redhorse	Periodic	3.15912	10.8137
Big Muskellunge	cisco	Periodic	3.25236	8.18154
Big Muskellunge	northern pike	Periodic	3.2823	7.33634
Big Muskellunge	golden shiner	Periodic	3.33891	5.73826
Big Muskellunge	black crappie	Periodic	3.54216	0.0001
Big Muskellunge	white sucker	Periodic	2.85299	19.4563
Crystal Bog	central mudminnow	Opportunistic	1.71321	17.9635
Crystal	brown bullhead	Equilibrium	3.83881	20.5265
Crystal	yellow bullhead	Equilibrium	3.72851	22.8101
Crystal	black bullhead	Equilibrium	3.73472	22.6816
Crystal	rock bass	Equilibrium	4.00018	17.1857
Crystal	smallmouth bass	Equilibrium	4.14834	14.1186
Crystal	creek chub	Equilibrium	4.30508	10.8735
Crystal	brook trout lake trout hybrid	Equilibrium	4.15554	13.9695
Crystal	largemouth bass	Equilibrium	4.4995	6.84851
Crystal	bluntnose minnow	Equilibrium	4.1968	13.1153
Crystal	bluegill sunfish	Equilibrium	4.83031	0.0001
Crystal	lake trout	Equilibrium	4.29139	11.1571
Crystal	northern redbelly dace	Opportunistic	0.758441	63.6823
Crystal	mimic shiner	Opportunistic	0.731258	64.984
Crystal	fathead minnow	Opportunistic	1.28274	38.5766
Crystal	pumpkinseed	Opportunistic	1.75753	15.8411
Crystal	common shiner	Opportunistic	1.82443	12.6379
Crystal	bluegill pumpkinseed hybrid	Opportunistic	2.00941	3.78
Crystal	johnny darter	Opportunistic	1.39012	33.4346
Crystal	yellow perch	Periodic	2.95122	16.6831
Crystal	walleye	Periodic	2.54933	28.029
Crystal	golden redhorse	Periodic	3.15912	10.8137
Crystal	northern pike	Periodic	3.2823	7.33634
Crystal	rainbow smelt	Periodic	3.39312	4.20766
Crystal	golden shiner	Periodic	3.33891	5.73826
Crystal	black crappie	Periodic	3.54216	0.0001
Crystal	white sucker	Periodic	2.85299	19.4563
Fish	brown bullhead	Equilibrium	3.83881	20.5265
Fish	yellow bullhead	Equilibrium	3.72851	22.8101
Fish	largemouth bass	Equilibrium	4.4995	6.84851
Fish	bluntnose minnow	Equilibrium	4.1968	13.1153
Fish	bluegill sunfish	Equilibrium	4.83031	0.0001
Fish	mimic shiner	Opportunistic	0.731258	64.984
Fish	iowa darter	Opportunistic	0.710594	65.9735
Fish	green sunfish	Opportunistic	1.57184	24.7333
Fish	green sunfish bluegill hybrid	Opportunistic	1.70456	18.3776
Fish	green sunfish pumpkinseed hybrid	Opportunistic	1.70075	18.5603
Fish	pumpkinseed	Opportunistic	1.75753	15.8411
Fish	grass pickerel	Opportunistic	1.80117	13.7517
Fish	banded killifish	Opportunistic	0.989722	52.6076
Fish	blackchin shiner	Opportunistic	1.37705	34.0605
Fish	blackstripe topminnow	Opportunistic	1.30028	37.7365
Fish	common shiner	Opportunistic	1.82443	12.6379
Fish	central mudminnow	Opportunistic	1.71321	17.9635
Fish	bluegill pumpkinseed hybrid	Opportunistic	2.00941	3.78
Fish	johnny darter	Opportunistic	1.39012	33.4346
Fish	brook silverside	Opportunistic	0.773814	62.9462
Fish	muskellunge	Periodic	2.40576	32.0822
Fish	yellow perch	Periodic	2.95122	16.6831
Fish	walleye	Periodic	2.54933	28.029
Fish	cisco	Periodic	3.25236	8.18154
Fish	northern pike	Periodic	3.2823	7.33634
Fish	common carp	Periodic	2.44336	31.0207
Fish	white crappie	Periodic	3.52016	0.621299
Fish	golden shiner	Periodic	3.33891	5.73826
Fish	black crappie	Periodic	3.54216	0.0001
Fish	white sucker	Periodic	2.85299	19.4563
Mendota	brown bullhead	Equilibrium	3.83881	20.5265
Mendota	yellow bullhead	Equilibrium	3.72851	22.8101
Mendota	black bullhead	Equilibrium	3.73472	22.6816
Mendota	rock bass	Equilibrium	4.00018	17.1857
Mendota	smallmouth bass	Equilibrium	4.14834	14.1186
Mendota	channel catfish	Equilibrium	3.95618	18.0967
Mendota	mottled sculpin	Equilibrium	3.97548	17.6972
Mendota	largemouth bass	Equilibrium	4.4995	6.84851
Mendota	bluntnose minnow	Equilibrium	4.1968	13.1153
Mendota	bluegill sunfish	Equilibrium	4.83031	0.0001
Mendota	bowfin	Equilibrium	4.37271	9.47348
Mendota	mimic shiner	Opportunistic	0.731258	64.984
Mendota	blacknose shiner	Opportunistic	0.835545	59.9902
Mendota	iowa darter	Opportunistic	0.710594	65.9735
Mendota	logperch	Opportunistic	1.51777	27.3221
Mendota	green sunfish	Opportunistic	1.57184	24.7333
Mendota	spotfin shiner	Opportunistic	0.774324	62.9218
Mendota	green sunfish bluegill hybrid	Opportunistic	1.70456	18.3776
Mendota	green sunfish pumpkinseed hybrid	Opportunistic	1.70075	18.5603
Mendota	fathead minnow	Opportunistic	1.28274	38.5766
Mendota	pumpkinseed	Opportunistic	1.75753	15.8411
Mendota	central mudminnow	Opportunistic	1.71321	17.9635
Mendota	bluegill pumpkinseed hybrid	Opportunistic	2.00941	3.78
Mendota	johnny darter	Opportunistic	1.39012	33.4346
Mendota	emerald shiner	Opportunistic	1.1903	43.003
Mendota	brook silverside	Opportunistic	0.773814	62.9462
Mendota	freshwater drum	Periodic	2.01107	43.2247
Mendota	tiger muskellunge	Periodic	2.82245	20.3186
Mendota	bigmouth buffalo	Periodic	2.076	41.3917
Mendota	yellow perch	Periodic	2.95122	16.6831
Mendota	walleye	Periodic	2.54933	28.029
Mendota	white bass	Periodic	2.6743	24.501
Mendota	shorthead redhorse	Periodic	3.19859	9.69964
Mendota	yellow bass	Periodic	2.71237	23.4261
Mendota	cisco	Periodic	3.25236	8.18154
Mendota	northern pike	Periodic	3.2823	7.33634
Mendota	common carp	Periodic	2.44336	31.0207
Mendota	northern hogsucker	Periodic	3.40321	3.92273
Mendota	longnose gar	Periodic	2.89565	18.2519
Mendota	quillback	Periodic	3.11682	12.008
Mendota	white crappie	Periodic	3.52016	0.621299
Mendota	golden shiner	Periodic	3.33891	5.73826
Mendota	black crappie	Periodic	3.54216	0.0001
Mendota	white sucker	Periodic	2.85299	19.4563
Mendota	silver redhorse	Periodic	3.22016	9.09047
Monona	brown bullhead	Equilibrium	3.83881	20.5265
Monona	yellow bullhead	Equilibrium	3.72851	22.8101
Monona	black bullhead	Equilibrium	3.73472	22.6816
Monona	rock bass	Equilibrium	4.00018	17.1857
Monona	smallmouth bass	Equilibrium	4.14834	14.1186
Monona	largemouth bass	Equilibrium	4.4995	6.84851
Monona	bluntnose minnow	Equilibrium	4.1968	13.1153
Monona	bluegill sunfish	Equilibrium	4.83031	0.0001
Monona	bowfin	Equilibrium	4.37271	9.47348
Monona	blacknose shiner	Opportunistic	0.835545	59.9902
Monona	iowa darter	Opportunistic	0.710594	65.9735
Monona	logperch	Opportunistic	1.51777	27.3221
Monona	green sunfish	Opportunistic	1.57184	24.7333
Monona	spotfin shiner	Opportunistic	0.774324	62.9218
Monona	green sunfish bluegill hybrid	Opportunistic	1.70456	18.3776
Monona	green sunfish pumpkinseed hybrid	Opportunistic	1.70075	18.5603
Monona	pumpkinseed	Opportunistic	1.75753	15.8411
Monona	brassy minnow	Opportunistic	1.64297	21.3272
Monona	common shiner	Opportunistic	1.82443	12.6379
Monona	bluegill pumpkinseed hybrid	Opportunistic	2.00941	3.78
Monona	johnny darter	Opportunistic	1.39012	33.4346
Monona	emerald shiner	Opportunistic	1.1903	43.003
Monona	brook silverside	Opportunistic	0.773814	62.9462
Monona	muskellunge	Periodic	2.40576	32.0822
Monona	freshwater drum	Periodic	2.01107	43.2247
Monona	tiger muskellunge	Periodic	2.82245	20.3186
Monona	bigmouth buffalo	Periodic	2.076	41.3917
Monona	yellow perch	Periodic	2.95122	16.6831
Monona	walleye	Periodic	2.54933	28.029
Monona	white bass	Periodic	2.6743	24.501
Monona	shovelnose sturgeon	Periodic	2.32296	34.4196
Monona	yellow bass	Periodic	2.71237	23.4261
Monona	golden redhorse	Periodic	3.15912	10.8137
Monona	cisco	Periodic	3.25236	8.18154
Monona	northern pike	Periodic	3.2823	7.33634
Monona	common carp	Periodic	2.44336	31.0207
Monona	longnose gar	Periodic	2.89565	18.2519
Monona	white crappie	Periodic	3.52016	0.621299
Monona	golden shiner	Periodic	3.33891	5.73826
Monona	black crappie	Periodic	3.54216	0.0001
Monona	white sucker	Periodic	2.85299	19.4563
Monona	silver redhorse	Periodic	3.22016	9.09047
Sparkling	rock bass	Equilibrium	4.00018	17.1857
Sparkling	smallmouth bass	Equilibrium	4.14834	14.1186
Sparkling	hornyhead chub	Equilibrium	4.12228	14.658
Sparkling	mottled sculpin	Equilibrium	3.97548	17.6972
Sparkling	largemouth bass	Equilibrium	4.4995	6.84851
Sparkling	bluntnose minnow	Equilibrium	4.1968	13.1153
Sparkling	bluegill sunfish	Equilibrium	4.83031	0.0001
Sparkling	rosyface shiner	Opportunistic	0.898135	56.9932
Sparkling	mimic shiner	Opportunistic	0.731258	64.984
Sparkling	blacknose shiner	Opportunistic	0.835545	59.9902
Sparkling	iowa darter	Opportunistic	0.710594	65.9735
Sparkling	logperch	Opportunistic	1.51777	27.3221
Sparkling	pumpkinseed	Opportunistic	1.75753	15.8411
Sparkling	grass pickerel	Opportunistic	1.80117	13.7517
Sparkling	common shiner	Opportunistic	1.82443	12.6379
Sparkling	central mudminnow	Opportunistic	1.71321	17.9635
Sparkling	johnny darter	Opportunistic	1.39012	33.4346
Sparkling	brook stickleback	Opportunistic	1.24365	40.4481
Sparkling	nine-spine stickleback	Opportunistic	1.91079	8.50246
Sparkling	muskellunge	Periodic	2.40576	32.0822
Sparkling	tiger muskellunge	Periodic	2.82245	20.3186
Sparkling	yellow perch	Periodic	2.95122	16.6831
Sparkling	burbot	Periodic	2.14015	39.5806
Sparkling	walleye	Periodic	2.54933	28.029
Sparkling	shorthead redhorse	Periodic	3.19859	9.69964
Sparkling	cisco	Periodic	3.25236	8.18154
Sparkling	northern pike	Periodic	3.2823	7.33634
Sparkling	rainbow smelt	Periodic	3.39312	4.20766
Sparkling	golden shiner	Periodic	3.33891	5.73826
Sparkling	black crappie	Periodic	3.54216	0.0001
Sparkling	white sucker	Periodic	2.85299	19.4563
Trout Bog	black bullhead	Equilibrium	3.73472	22.6816
Trout Bog	bluegill sunfish	Equilibrium	4.83031	0.0001
Trout Bog	central mudminnow	Opportunistic	1.71321	17.9635
Trout	yellow bullhead	Equilibrium	3.72851	22.8101
Trout	black bullhead	Equilibrium	3.73472	22.6816
Trout	rock bass	Equilibrium	4.00018	17.1857
Trout	slimy sculpin	Equilibrium	3.81448	21.0302
Trout	smallmouth bass	Equilibrium	4.14834	14.1186
Trout	creek chub	Equilibrium	4.30508	10.8735
Trout	channel catfish	Equilibrium	3.95618	18.0967
Trout	hornyhead chub	Equilibrium	4.12228	14.658
Trout	mottled sculpin	Equilibrium	3.97548	17.6972
Trout	largemouth bass	Equilibrium	4.4995	6.84851
Trout	bluntnose minnow	Equilibrium	4.1968	13.1153
Trout	bluegill sunfish	Equilibrium	4.83031	0.0001
Trout	bowfin	Equilibrium	4.37271	9.47348
Trout	lake trout	Equilibrium	4.29139	11.1571
Trout	rosyface shiner	Opportunistic	0.898135	56.9932
Trout	mimic shiner	Opportunistic	0.731258	64.984
Trout	blacknose shiner	Opportunistic	0.835545	59.9902
Trout	iowa darter	Opportunistic	0.710594	65.9735
Trout	finescale dace	Opportunistic	1.15183	44.845
Trout	logperch	Opportunistic	1.51777	27.3221
Trout	trout perch	Opportunistic	1.56686	24.9714
Trout	fathead minnow	Opportunistic	1.28274	38.5766
Trout	pumpkinseed	Opportunistic	1.75753	15.8411
Trout	brassy minnow	Opportunistic	1.64297	21.3272
Trout	blackchin shiner	Opportunistic	1.37705	34.0605
Trout	common shiner	Opportunistic	1.82443	12.6379
Trout	bluegill pumpkinseed hybrid	Opportunistic	2.00941	3.78
Trout	johnny darter	Opportunistic	1.39012	33.4346
Trout	brook stickleback	Opportunistic	1.24365	40.4481
Trout	fantail darter	Opportunistic	1.70447	18.3821
Trout	muskellunge	Periodic	2.40576	32.0822
Trout	tiger muskellunge	Periodic	2.82245	20.3186
Trout	yellow perch	Periodic	2.95122	16.6831
Trout	burbot	Periodic	2.14015	39.5806
Trout	walleye	Periodic	2.54933	28.029
Trout	shorthead redhorse	Periodic	3.19859	9.69964
Trout	cisco	Periodic	3.25236	8.18154
Trout	greater redhorse	Periodic	2.61964	26.044
Trout	lake whitefish	Periodic	3.10164	12.4366
Trout	northern pike	Periodic	3.2823	7.33634
Trout	golden shiner	Periodic	3.33891	5.73826
Trout	black crappie	Periodic	3.54216	0.0001
Trout	white sucker	Periodic	2.85299	19.4563
Trout	silver redhorse	Periodic	3.22016	9.09047
Wingra	brown bullhead	Equilibrium	3.83881	20.5265
Wingra	yellow bullhead	Equilibrium	3.72851	22.8101
Wingra	black bullhead	Equilibrium	3.73472	22.6816
Wingra	smallmouth bass	Equilibrium	4.14834	14.1186
Wingra	largemouth bass	Equilibrium	4.4995	6.84851
Wingra	bluntnose minnow	Equilibrium	4.1968	13.1153
Wingra	bluegill sunfish	Equilibrium	4.83031	0.0001
Wingra	bowfin	Equilibrium	4.37271	9.47348
Wingra	blacknose shiner	Opportunistic	0.835545	59.9902
Wingra	green sunfish	Opportunistic	1.57184	24.7333
Wingra	spotfin shiner	Opportunistic	0.774324	62.9218
Wingra	green sunfish bluegill hybrid	Opportunistic	1.70456	18.3776
Wingra	green sunfish pumpkinseed hybrid	Opportunistic	1.70075	18.5603
Wingra	pumpkinseed	Opportunistic	1.75753	15.8411
Wingra	blackchin shiner	Opportunistic	1.37705	34.0605
Wingra	common shiner	Opportunistic	1.82443	12.6379
Wingra	central mudminnow	Opportunistic	1.71321	17.9635
Wingra	bluegill pumpkinseed hybrid	Opportunistic	2.00941	3.78
Wingra	brook silverside	Opportunistic	0.773814	62.9462
Wingra	muskellunge	Periodic	2.40576	32.0822
Wingra	freshwater drum	Periodic	2.01107	43.2247
Wingra	tiger muskellunge	Periodic	2.82245	20.3186
Wingra	bigmouth buffalo	Periodic	2.076	41.3917
Wingra	yellow perch	Periodic	2.95122	16.6831
Wingra	walleye	Periodic	2.54933	28.029
Wingra	yellow bass	Periodic	2.71237	23.4261
Wingra	northern pike	Periodic	3.2823	7.33634
Wingra	common carp	Periodic	2.44336	31.0207
Wingra	longnose gar	Periodic	2.89565	18.2519
Wingra	white crappie	Periodic	3.52016	0.621299
Wingra	golden shiner	Periodic	3.33891	5.73826
Wingra	black crappie	Periodic	3.54216	0.0001
Wingra	white sucker	Periodic	2.85299	19.4563
